# Reduced levels of inositol hexakisphosphate kinase (IP6K) impair life-cycle transitions and the intracellular development of *Trypanosoma cruzi* within human cardiomyocytes

**DOI:** 10.64898/2026.01.21.700787

**Authors:** Bryan E. Abuchery, Thaise L. Teixeira, Vitor L. da Silva, Rauni B. Marques, Fernanda M. Gerolamo, Anuj Shukla, Carolina M. C. Catta-Preta, Bruno A. Santarossa, Craig Lapsley, Yete G. Ferri, Maria Cristina M. Motta, Samuel C. Teixeira, Miguel A. Chiurrilo, Noelia M. Lander, Simone G. Calderano, Eduardo M. Reis, Henning J. Jessen, Richard McCulloch, Marcelo S. da Silva

## Abstract

*Trypanosoma cruzi* is the etiological agent of Chagas disease. During its life cycle, *T. cruzi* undergoes several key differentiation processes that are essential for its survival. The precise mechanisms that regulate these processes remain elusive, and any interference in this cycle would represent a breakthrough in the development of effective therapy against Chagas disease. Here, after depleting a single *IP6K* allele of *T. cruzi*, we observed that key differentiation processes (metacyclogenesis, amastigogenesis and trypomastigogenesis) were profoundly impaired. Epimastigote forms of IP6K-deficient *T. cruzi* exhibited morphological alterations and reduced metacyclogenesis. IP6K-deficient metacyclic forms had reduced infective potential in human cardiomyocytes. IP6K-deficient amastigote forms showed impaired ability to transform into trypomastigotes, with most of the population egressing from human cardiomyocytes without completing trypomastigogenesis. Together, our results suggest that IP6K is critical to sustain the *T. cruzi* life cycle. Since disruption of both *IP6K* alleles was lethal and the primary structure of IP6K shares only ∼25% similarity with its human homolog, this kinase emerges as a promising target for drug development against Chagas disease.

**Graphical Abstract:** 
