## Supplementary table 9 for "Reduced levels of inositol hexakisphosphate kinase (IP6K) impair life-cycle transitions and the intracellular development of *Trypanosoma cruzi* within human cardiomyocytes"

### Sheet: Suppl. Table 9.DEGs_Epi
Supplementary Table 9. Functional enrichment analysis for epimastigotes group (control vs. IP6K-/+) using the R package topGO. 221 genes with associated GO terms were imputed for the analysis of CC, BP ​​and MF
Cellular Component (CC)
GO ID	Term	Annotated	KS	Genes
GO:0005737	cytoplasm	85	2.3e-05	TcCLB.425855.9, TcCLB.463269.10, TcCLB.464879.9, TcCLB.503581.20, TcCLB.503663.10, TcCLB.503679.10, TcCLB.503851.54, TcCLB.503945.10, TcCLB.503945.30, TcCLB.504085.60, TcCLB.504223.20, TcCLB.504741.160, TcCLB.506443.40, TcCLB.506443.70, TcCLB.506559.410, TcCLB.506575.9, TcCLB.506593.10, TcCLB.506629.200, TcCLB.506727.4, TcCLB.506851.30, TcCLB.506873.4, TcCLB.506983.39, TcCLB.506983.48, TcCLB.5069…
GO:0009279	cell outer membrane	7	0.00032	TcCLB.506337.100, TcCLB.506337.80, TcCLB.506337.90, TcCLB.507491.20, TcCLB.508737.10, TcCLB.508741.440, TcCLB.508743.10
GO:0043231	intracellular membrane-bounded organelle	61	0.00137	TcCLB.464879.9, TcCLB.503945.30, TcCLB.504085.30, TcCLB.504085.60, TcCLB.504223.20, TcCLB.504741.160, TcCLB.506419.20, TcCLB.506419.60, TcCLB.506443.40, TcCLB.506443.70, TcCLB.506559.410, TcCLB.506575.9, TcCLB.506727.130, TcCLB.506873.4, TcCLB.506983.39, TcCLB.506983.48, TcCLB.507583.60, TcCLB.507659.20, TcCLB.507659.30, TcCLB.507891.29, TcCLB.507895.60, TcCLB.507895.69, TcCLB.508405.10, TcCLB.50…
GO:0120025	plasma membrane bounded cell projection	24	0.02054	TcCLB.464879.9, TcCLB.503581.20, TcCLB.503679.10, TcCLB.503851.54, TcCLB.503945.30, TcCLB.504069.120, TcCLB.506559.410, TcCLB.506727.4, TcCLB.506727.70, TcCLB.506983.39, TcCLB.506983.48, TcCLB.507891.29, TcCLB.507895.150, TcCLB.508707.200, TcCLB.508851.154, TcCLB.508851.200, TcCLB.508865.20, TcCLB.508961.4, TcCLB.509611.180, TcCLB.509857.40, TcCLB.511229.90, TcCLB.511231.30, TcCLB.511233.30, TcCL…
GO:0005929	cilium	24	0.02054	TcCLB.464879.9, TcCLB.503581.20, TcCLB.503679.10, TcCLB.503851.54, TcCLB.503945.30, TcCLB.504069.120, TcCLB.506559.410, TcCLB.506727.4, TcCLB.506727.70, TcCLB.506983.39, TcCLB.506983.48, TcCLB.507891.29, TcCLB.507895.150, TcCLB.508707.200, TcCLB.508851.154, TcCLB.508851.200, TcCLB.508865.20, TcCLB.508961.4, TcCLB.509611.180, TcCLB.509857.40, TcCLB.511229.90, TcCLB.511231.30, TcCLB.511233.30, TcCL…
GO:0042995	cell projection	24	0.02054	TcCLB.464879.9, TcCLB.503581.20, TcCLB.503679.10, TcCLB.503851.54, TcCLB.503945.30, TcCLB.504069.120, TcCLB.506559.410, TcCLB.506727.4, TcCLB.506727.70, TcCLB.506983.39, TcCLB.506983.48, TcCLB.507891.29, TcCLB.507895.150, TcCLB.508707.200, TcCLB.508851.154, TcCLB.508851.200, TcCLB.508865.20, TcCLB.508961.4, TcCLB.509611.180, TcCLB.509857.40, TcCLB.511229.90, TcCLB.511231.30, TcCLB.511233.30, TcCL…
GO:0000139	Golgi membrane	7	0.02113	TcCLB.504085.60, TcCLB.506443.70, TcCLB.507895.60, TcCLB.508929.10, TcCLB.508929.20, TcCLB.509261.40, TcCLB.509863.10
GO:0005794	Golgi apparatus	7	0.02113	TcCLB.504085.60, TcCLB.506443.70, TcCLB.507895.60, TcCLB.508929.10, TcCLB.508929.20, TcCLB.509261.40, TcCLB.509863.10
GO:0005634	nucleus	30	0.03290	TcCLB.464879.9, TcCLB.503945.30, TcCLB.504085.30, TcCLB.504085.60, TcCLB.504223.20, TcCLB.506419.20, TcCLB.506419.60, TcCLB.506559.410, TcCLB.506727.130, TcCLB.506873.4, TcCLB.506983.39, TcCLB.506983.48, TcCLB.507583.60, TcCLB.507891.29, TcCLB.507895.69, TcCLB.508405.10, TcCLB.508707.200, TcCLB.508737.140, TcCLB.508737.50, TcCLB.508961.4, TcCLB.509253.50, TcCLB.509611.180, TcCLB.509939.19, TcCLB.…
GO:0031090	organelle membrane	14	0.04431	TcCLB.504085.60, TcCLB.506443.40, TcCLB.506443.70, TcCLB.507895.150, TcCLB.507895.60, TcCLB.508525.10, TcCLB.508707.280, TcCLB.508929.10, TcCLB.508929.20, TcCLB.509261.40, TcCLB.509863.10, TcCLB.511233.40, TcCLB.511245.130, TcCLB.511383.50
GO:0098588	bounding membrane of organelle	8	0.04839	TcCLB.504085.60, TcCLB.506443.70, TcCLB.507895.150, TcCLB.507895.60, TcCLB.508929.10, TcCLB.508929.20, TcCLB.509261.40, TcCLB.509863.10
GO:0031975	envelope	14	0.05031	TcCLB.506337.100, TcCLB.506337.80, TcCLB.506337.90, TcCLB.506419.60, TcCLB.506443.40, TcCLB.507491.20, TcCLB.508405.10, TcCLB.508525.10, TcCLB.508737.10, TcCLB.508741.440, TcCLB.508743.10, TcCLB.508959.4, TcCLB.511233.40, TcCLB.511383.50
GO:0043226	organelle	80	0.06387	TcCLB.464879.9, TcCLB.503581.20, TcCLB.503679.10, TcCLB.503851.54, TcCLB.503945.30, TcCLB.504069.120, TcCLB.504085.30, TcCLB.504085.60, TcCLB.504223.20, TcCLB.504741.160, TcCLB.506419.20, TcCLB.506419.60, TcCLB.506443.40, TcCLB.506443.70, TcCLB.506559.410, TcCLB.506575.9, TcCLB.506727.130, TcCLB.506727.4, TcCLB.506727.70, TcCLB.506873.4, TcCLB.506983.39, TcCLB.506983.48, TcCLB.507057.4, TcCLB.507…
GO:0031967	organelle envelope	7	0.06390	TcCLB.506419.60, TcCLB.506443.40, TcCLB.508405.10, TcCLB.508525.10, TcCLB.508959.4, TcCLB.511233.40, TcCLB.511383.50
GO:0043229	intracellular organelle	73	0.06891	TcCLB.464879.9, TcCLB.503581.20, TcCLB.503945.30, TcCLB.504085.30, TcCLB.504085.60, TcCLB.504223.20, TcCLB.504741.160, TcCLB.506419.20, TcCLB.506419.60, TcCLB.506443.40, TcCLB.506443.70, TcCLB.506559.410, TcCLB.506575.9, TcCLB.506727.130, TcCLB.506727.4, TcCLB.506727.70, TcCLB.506873.4, TcCLB.506983.39, TcCLB.506983.48, TcCLB.507057.4, TcCLB.507583.60, TcCLB.507659.20, TcCLB.507659.30, TcCLB.5078…
GO:0005815	microtubule organizing center	7	0.07371	TcCLB.506727.70, TcCLB.508851.200, TcCLB.508865.20, TcCLB.508961.4, TcCLB.509695.50, TcCLB.511229.90, TcCLB.511249.60
GO:0099568	cytoplasmic region	15	0.07905	TcCLB.464879.9, TcCLB.503581.20, TcCLB.503679.10, TcCLB.503945.30, TcCLB.506559.410, TcCLB.506727.4, TcCLB.506983.39, TcCLB.506983.48, TcCLB.507891.29, TcCLB.508707.200, TcCLB.508851.154, TcCLB.508961.4, TcCLB.509611.180, TcCLB.511231.30, TcCLB.511233.30
GO:0032838	plasma membrane bounded cell projection cytoplasm	15	0.07905	TcCLB.464879.9, TcCLB.503581.20, TcCLB.503679.10, TcCLB.503945.30, TcCLB.506559.410, TcCLB.506727.4, TcCLB.506983.39, TcCLB.506983.48, TcCLB.507891.29, TcCLB.508707.200, TcCLB.508851.154, TcCLB.508961.4, TcCLB.509611.180, TcCLB.511231.30, TcCLB.511233.30
GO:0097014	ciliary plasm	15	0.07905	TcCLB.464879.9, TcCLB.503581.20, TcCLB.503679.10, TcCLB.503945.30, TcCLB.506559.410, TcCLB.506727.4, TcCLB.506983.39, TcCLB.506983.48, TcCLB.507891.29, TcCLB.508707.200, TcCLB.508851.154, TcCLB.508961.4, TcCLB.509611.180, TcCLB.511231.30, TcCLB.511233.30
GO:0012505	endomembrane system	13	0.08253	TcCLB.504085.60, TcCLB.506419.60, TcCLB.506443.70, TcCLB.507659.20, TcCLB.507659.30, TcCLB.507895.60, TcCLB.508405.10, TcCLB.508707.280, TcCLB.508929.10, TcCLB.508929.20, TcCLB.509261.40, TcCLB.509863.10, TcCLB.511245.130
GO:0005739	mitochondrion	21	0.09344	TcCLB.504741.160, TcCLB.506443.40, TcCLB.506443.70, TcCLB.506575.9, TcCLB.507895.69, TcCLB.508525.10, TcCLB.508851.40, TcCLB.508865.20, TcCLB.508901.10, TcCLB.508933.10, TcCLB.508959.4, TcCLB.509253.40, TcCLB.509901.130, TcCLB.510943.50, TcCLB.511025.110, TcCLB.511229.20, TcCLB.511233.40, TcCLB.511249.4, TcCLB.511249.50, TcCLB.511383.50, TcCLB.511925.20
GO:0016020	membrane	60	0.09491	TcCLB.431357.20, TcCLB.441923.10, TcCLB.467465.10, TcCLB.503471.19, TcCLB.504069.120, TcCLB.504085.60, TcCLB.504223.20, TcCLB.504533.50, TcCLB.505037.100, TcCLB.505267.50, TcCLB.505939.5, TcCLB.506145.80, TcCLB.506337.100, TcCLB.506337.80, TcCLB.506337.90, TcCLB.506443.40, TcCLB.506443.70, TcCLB.506841.20, TcCLB.507085.30, TcCLB.507491.20, TcCLB.507659.20, TcCLB.507659.30, TcCLB.507895.150, TcCLB…
GO:0031224	intrinsic component of membrane	36	0.10096	TcCLB.441923.10, TcCLB.503471.19, TcCLB.504069.120, TcCLB.504085.60, TcCLB.504223.20, TcCLB.504533.50, TcCLB.505037.100, TcCLB.506443.70, TcCLB.506841.20, TcCLB.507085.30, TcCLB.507659.20, TcCLB.507895.60, TcCLB.508139.210, TcCLB.508233.30, TcCLB.508235.20, TcCLB.508525.10, TcCLB.508525.30, TcCLB.508701.20, TcCLB.508707.280, TcCLB.508929.10, TcCLB.508929.20, TcCLB.509261.40, TcCLB.509495.30, TcCL…
GO:0071944	cell periphery	12	0.10238	TcCLB.504069.120, TcCLB.506337.100, TcCLB.506337.80, TcCLB.506337.90, TcCLB.507491.20, TcCLB.507659.20, TcCLB.507659.30, TcCLB.507895.150, TcCLB.508235.20, TcCLB.508737.10, TcCLB.508741.440, TcCLB.508743.10
GO:0005740	mitochondrial envelope	5	0.11634	TcCLB.506443.40, TcCLB.508525.10, TcCLB.508959.4, TcCLB.511233.40, TcCLB.511383.50
GO:0005886	plasma membrane	5	0.12272	TcCLB.504069.120, TcCLB.507659.20, TcCLB.507659.30, TcCLB.507895.150, TcCLB.508235.20
GO:0016021	integral component of membrane	35	0.12457	TcCLB.441923.10, TcCLB.503471.19, TcCLB.504069.120, TcCLB.504085.60, TcCLB.504223.20, TcCLB.504533.50, TcCLB.505037.100, TcCLB.506443.70, TcCLB.506841.20, TcCLB.507085.30, TcCLB.507659.20, TcCLB.507895.60, TcCLB.508139.210, TcCLB.508233.30, TcCLB.508525.10, TcCLB.508525.30, TcCLB.508701.20, TcCLB.508707.280, TcCLB.508929.10, TcCLB.508929.20, TcCLB.509261.40, TcCLB.509495.30, TcCLB.509863.10, TcCL…
GO:0005622	intracellular anatomical structure	101	0.12547	TcCLB.425855.9, TcCLB.463269.10, TcCLB.464879.9, TcCLB.503581.20, TcCLB.503663.10, TcCLB.503679.10, TcCLB.503851.54, TcCLB.503945.10, TcCLB.503945.30, TcCLB.504085.30, TcCLB.504085.60, TcCLB.504223.20, TcCLB.504741.160, TcCLB.506419.20, TcCLB.506419.60, TcCLB.506443.40, TcCLB.506443.70, TcCLB.506559.410, TcCLB.506575.9, TcCLB.506593.10, TcCLB.506629.200, TcCLB.506727.130, TcCLB.506727.4, TcCLB.50…
GO:0043228	non-membrane-bounded organelle	25	0.12565	TcCLB.503581.20, TcCLB.504741.160, TcCLB.506419.20, TcCLB.506575.9, TcCLB.506727.130, TcCLB.506727.4, TcCLB.506727.70, TcCLB.506983.39, TcCLB.507057.4, TcCLB.508707.224, TcCLB.508707.310, TcCLB.508737.50, TcCLB.508851.200, TcCLB.508865.20, TcCLB.508901.10, TcCLB.508961.4, TcCLB.509695.50, TcCLB.510119.20, TcCLB.510943.50, TcCLB.511025.110, TcCLB.511229.90, TcCLB.511231.30, TcCLB.511249.60, TcCLB.…
GO:0043232	intracellular non-membrane-bounded organelle	25	0.12565	TcCLB.503581.20, TcCLB.504741.160, TcCLB.506419.20, TcCLB.506575.9, TcCLB.506727.130, TcCLB.506727.4, TcCLB.506727.70, TcCLB.506983.39, TcCLB.507057.4, TcCLB.508707.224, TcCLB.508707.310, TcCLB.508737.50, TcCLB.508851.200, TcCLB.508865.20, TcCLB.508901.10, TcCLB.508961.4, TcCLB.509695.50, TcCLB.510119.20, TcCLB.510943.50, TcCLB.511025.110, TcCLB.511229.90, TcCLB.511231.30, TcCLB.511249.60, TcCLB.…
Biological Process (BP)
GO ID	Term	Annotated	KS	Genes
GO:0046394	carboxylic acid biosynthetic process	7	0.0070	TcCLB.503679.10, TcCLB.506443.70, TcCLB.506629.200, TcCLB.509179.100, TcCLB.509937.150, TcCLB.511245.130, TcCLB.511245.160
GO:0005975	carbohydrate metabolic process	3	0.0074	TcCLB.505267.50, TcCLB.506985.60, TcCLB.509179.100
GO:0072330	monocarboxylic acid biosynthetic process	3	0.0103	TcCLB.506443.70, TcCLB.511245.130, TcCLB.511245.160
GO:0006633	fatty acid biosynthetic process	3	0.0103	TcCLB.506443.70, TcCLB.511245.130, TcCLB.511245.160
GO:0006811	ion transport	6	0.0183	TcCLB.504069.120, TcCLB.504085.60, TcCLB.506443.40, TcCLB.507891.29, TcCLB.508701.20, TcCLB.511245.30
GO:0015711	organic anion transport	3	0.0211	TcCLB.504069.120, TcCLB.504085.60, TcCLB.506443.40
GO:0046942	carboxylic acid transport	3	0.0211	TcCLB.504069.120, TcCLB.504085.60, TcCLB.506443.40
GO:0006820	anion transport	3	0.0211	TcCLB.504069.120, TcCLB.504085.60, TcCLB.506443.40
GO:0098656	anion transmembrane transport	2	0.0293	TcCLB.504069.120, TcCLB.506443.40
GO:0034220	ion transmembrane transport	2	0.0293	TcCLB.504069.120, TcCLB.506443.40
GO:1905039	carboxylic acid transmembrane transport	2	0.0293	TcCLB.504069.120, TcCLB.506443.40
GO:1903825	organic acid transmembrane transport	2	0.0293	TcCLB.504069.120, TcCLB.506443.40
GO:0044283	small molecule biosynthetic process	9	0.0356	TcCLB.503679.10, TcCLB.506443.70, TcCLB.506629.200, TcCLB.506985.60, TcCLB.509179.100, TcCLB.509937.150, TcCLB.511245.130, TcCLB.511245.160, TcCLB.511249.50
GO:0032787	monocarboxylic acid metabolic process	4	0.0450	TcCLB.506443.70, TcCLB.509717.90, TcCLB.511245.130, TcCLB.511245.160
GO:0008610	lipid biosynthetic process	4	0.0450	TcCLB.441923.10, TcCLB.506443.70, TcCLB.511245.130, TcCLB.511245.160
GO:0006631	fatty acid metabolic process	4	0.0450	TcCLB.506443.70, TcCLB.509717.90, TcCLB.511245.130, TcCLB.511245.160
GO:0044281	small molecule metabolic process	16	0.0478	TcCLB.503679.10, TcCLB.506443.70, TcCLB.506629.200, TcCLB.506985.60, TcCLB.508707.200, TcCLB.509179.100, TcCLB.509717.90, TcCLB.509937.150, TcCLB.510943.50, TcCLB.511229.110, TcCLB.511239.49, TcCLB.511245.130, TcCLB.511245.160, TcCLB.511249.50, TcCLB.511895.10, TcCLB.511923.110
GO:0042759	long-chain fatty acid biosynthetic process	2	0.0489	TcCLB.511245.130, TcCLB.511245.160
GO:0030497	fatty acid elongation	2	0.0489	TcCLB.511245.130, TcCLB.511245.160
GO:0001676	long-chain fatty acid metabolic process	2	0.0489	TcCLB.511245.130, TcCLB.511245.160
GO:0006810	transport	15	0.0514	TcCLB.503945.30, TcCLB.504069.120, TcCLB.504085.60, TcCLB.504223.20, TcCLB.506419.60, TcCLB.506443.40, TcCLB.506725.30, TcCLB.507491.140, TcCLB.507659.20, TcCLB.507891.29, TcCLB.508701.20, TcCLB.509695.50, TcCLB.511031.49, TcCLB.511245.30, TcCLB.511249.44
GO:0051234	establishment of localization	15	0.0514	TcCLB.503945.30, TcCLB.504069.120, TcCLB.504085.60, TcCLB.504223.20, TcCLB.506419.60, TcCLB.506443.40, TcCLB.506725.30, TcCLB.507491.140, TcCLB.507659.20, TcCLB.507891.29, TcCLB.508701.20, TcCLB.509695.50, TcCLB.511031.49, TcCLB.511245.30, TcCLB.511249.44
GO:1901576	organic substance biosynthetic process	32	0.0619	TcCLB.431357.20, TcCLB.441923.10, TcCLB.503679.10, TcCLB.503945.10, TcCLB.504741.160, TcCLB.505267.50, TcCLB.506419.20, TcCLB.506443.70, TcCLB.506629.200, TcCLB.506985.60, TcCLB.507895.60, TcCLB.508065.10, TcCLB.508707.200, TcCLB.508865.20, TcCLB.508929.10, TcCLB.508929.20, TcCLB.508931.30, TcCLB.509179.100, TcCLB.509261.40, TcCLB.509263.10, TcCLB.509863.10, TcCLB.509937.150, TcCLB.510119.20, TcC…
GO:0009058	biosynthetic process	32	0.0619	TcCLB.431357.20, TcCLB.441923.10, TcCLB.503679.10, TcCLB.503945.10, TcCLB.504741.160, TcCLB.505267.50, TcCLB.506419.20, TcCLB.506443.70, TcCLB.506629.200, TcCLB.506985.60, TcCLB.507895.60, TcCLB.508065.10, TcCLB.508707.200, TcCLB.508865.20, TcCLB.508929.10, TcCLB.508929.20, TcCLB.508931.30, TcCLB.509179.100, TcCLB.509261.40, TcCLB.509263.10, TcCLB.509863.10, TcCLB.509937.150, TcCLB.510119.20, TcC…
GO:0055085	transmembrane transport	4	0.0733	TcCLB.504069.120, TcCLB.504085.60, TcCLB.506443.40, TcCLB.508701.20
GO:0006575	cellular modified amino acid metabolic process	2	0.0835	TcCLB.509105.70, TcCLB.509937.150
GO:0044255	cellular lipid metabolic process	5	0.1078	TcCLB.441923.10, TcCLB.506443.70, TcCLB.509717.90, TcCLB.511245.130, TcCLB.511245.160
GO:0006629	lipid metabolic process	5	0.1078	TcCLB.441923.10, TcCLB.506443.70, TcCLB.509717.90, TcCLB.511245.130, TcCLB.511245.160
GO:0051179	localization	16	0.1114	TcCLB.503945.30, TcCLB.504069.120, TcCLB.504085.60, TcCLB.504223.20, TcCLB.506419.60, TcCLB.506443.40, TcCLB.506725.30, TcCLB.507491.140, TcCLB.507659.20, TcCLB.507891.29, TcCLB.508701.20, TcCLB.509695.50, TcCLB.509939.19, TcCLB.511031.49, TcCLB.511245.30, TcCLB.511249.44
GO:0016192	vesicle-mediated transport	4	0.1352	TcCLB.503945.30, TcCLB.506725.30, TcCLB.507491.140, TcCLB.509695.50
Molecular Function (MF)
GO ID	Term	Annotated	KS	Genes
GO:0016491	oxidoreductase activity	12	0.051	TcCLB.506443.70, TcCLB.506629.200, TcCLB.508933.10, TcCLB.508959.4, TcCLB.509179.100, TcCLB.509611.180, TcCLB.509717.90, TcCLB.510265.10, TcCLB.510943.50, TcCLB.511025.110, TcCLB.511229.20, TcCLB.511277.60
GO:0043169	cation binding	10	0.054	TcCLB.505267.50, TcCLB.506883.120, TcCLB.507891.29, TcCLB.508525.30, TcCLB.508525.60, TcCLB.508959.4, TcCLB.509937.190, TcCLB.510659.240, TcCLB.511277.60, TcCLB.511367.340
GO:0046872	metal ion binding	10	0.054	TcCLB.505267.50, TcCLB.506883.120, TcCLB.507891.29, TcCLB.508525.30, TcCLB.508525.60, TcCLB.508959.4, TcCLB.509937.190, TcCLB.510659.240, TcCLB.511277.60, TcCLB.511367.340
GO:0102756	very-long-chain 3-ketoacyl-CoA synthase activity	2	0.062	TcCLB.511245.130, TcCLB.511245.160
GO:0004312	fatty acid synthase activity	2	0.062	TcCLB.511245.130, TcCLB.511245.160
GO:0102336	3-oxo-arachidoyl-CoA synthase activity	2	0.062	TcCLB.511245.130, TcCLB.511245.160
GO:0102337	3-oxo-cerotoyl-CoA synthase activity	2	0.062	TcCLB.511245.130, TcCLB.511245.160
GO:0102338	3-oxo-lignoceronyl-CoA synthase activity	2	0.062	TcCLB.511245.130, TcCLB.511245.160
GO:0009922	fatty acid elongase activity	2	0.062	TcCLB.511245.130, TcCLB.511245.160
GO:0008324	cation transmembrane transporter activity	4	0.070	TcCLB.504069.120, TcCLB.504085.60, TcCLB.508701.20, TcCLB.511245.30
GO:0015075	ion transmembrane transporter activity	4	0.070	TcCLB.504069.120, TcCLB.504085.60, TcCLB.508701.20, TcCLB.511245.30
GO:0008514	organic anion transmembrane transporter activity	2	0.094	TcCLB.504069.120, TcCLB.504085.60
GO:0008509	anion transmembrane transporter activity	2	0.094	TcCLB.504069.120, TcCLB.504085.60
GO:0009055	electron transfer activity	2	0.103	TcCLB.506443.70, TcCLB.508959.4
GO:0008440	inositol-1,4,5-trisphosphate 3-kinase activity	1	0.137	TcCLB.506985.60
GO:0051766	inositol trisphosphate kinase activity	1	0.137	TcCLB.506985.60
GO:0000827	inositol-1,3,4,5,6-pentakisphosphate kinase activity	1	0.137	TcCLB.506985.60
GO:0000828	inositol hexakisphosphate kinase activity	1	0.137	TcCLB.506985.60
GO:0022890	inorganic cation transmembrane transporter activity	3	0.138	TcCLB.504085.60, TcCLB.508701.20, TcCLB.511245.30
GO:0015318	inorganic molecular entity transmembrane transporter activity	3	0.138	TcCLB.504085.60, TcCLB.508701.20, TcCLB.511245.30
GO:0004550	nucleoside diphosphate kinase activity	1	0.145	TcCLB.508707.200
GO:0019205	nucleobase-containing compound kinase activity	1	0.145	TcCLB.508707.200
GO:0003824	catalytic activity	92	0.146	TcCLB.425855.9, TcCLB.432997.10, TcCLB.441923.10, TcCLB.459061.10, TcCLB.464879.9, TcCLB.467465.10, TcCLB.503581.20, TcCLB.503663.10, TcCLB.503679.10, TcCLB.504533.40, TcCLB.505267.50, TcCLB.505939.5, TcCLB.506145.80, TcCLB.506231.10, TcCLB.506253.39, TcCLB.506331.90, TcCLB.506419.20, TcCLB.506443.70, TcCLB.506471.30, TcCLB.506507.10, TcCLB.506559.410, TcCLB.506595.40, TcCLB.506629.200, TcCLB.506…
GO:0015035	protein-disulfide reductase activity	1	0.158	TcCLB.506443.70
GO:0016860	intramolecular oxidoreductase activity	1	0.158	TcCLB.506443.70
GO:0050220	prostaglandin-E synthase activity	1	0.161	TcCLB.506443.70
GO:0016740	transferase activity	25	0.161	TcCLB.425855.9, TcCLB.441923.10, TcCLB.503679.10, TcCLB.506419.20, TcCLB.506443.70, TcCLB.506985.60, TcCLB.507895.60, TcCLB.508405.70, TcCLB.508525.60, TcCLB.508707.200, TcCLB.508737.140, TcCLB.508851.40, TcCLB.508865.20, TcCLB.508929.10, TcCLB.508929.20, TcCLB.509261.40, TcCLB.509855.20, TcCLB.509863.10, TcCLB.509937.130, TcCLB.509937.150, TcCLB.511245.130, TcCLB.511245.160, TcCLB.511249.4, TcCL…
GO:0005342	organic acid transmembrane transporter activity	1	0.167	TcCLB.504069.120
