## Supplementary table 10 for "Reduced levels of inositol hexakisphosphate kinase (IP6K) impair life-cycle transitions and the intracellular development of *Trypanosoma cruzi* within human cardiomyocytes"

### Sheet: Suppl. Table 10.DEGs_Trypo
Supplementary Table 10. Functional enrichment analysis for TCTs group (control vs. IP6K-/+) using the R package topGO. 1074 genes with associated GO terms were imputed for the analysis of CC, BP ​​and MF
Cellular Component (CC)
GO ID	Term	Annotated	KS	Genes
GO:0009986	cell surface	300	<1e-30	TcCLB.408825.5, TcCLB.457979.10, TcCLB.463955.20, TcCLB.503491.19, TcCLB.503491.39, TcCLB.503519.30, TcCLB.503645.10, TcCLB.503645.40, TcCLB.503771.90, TcCLB.503849.40, TcCLB.503947.20, TcCLB.503973.120, TcCLB.503973.150, TcCLB.503973.190, TcCLB.503973.240, TcCLB.503973.280, TcCLB.503973.50, TcCLB.503973.80, TcCLB.504015.11, TcCLB.504081.170, TcCLB.504081.350, TcCLB.504081.40, TcCLB.504081.400, T…
GO:0016020	membrane	224	0.038	TcCLB.424937.10, TcCLB.468803.10, TcCLB.503463.20, TcCLB.503471.19, TcCLB.503481.20, TcCLB.503891.110, TcCLB.503929.5, TcCLB.503939.20, TcCLB.504069.120, TcCLB.504069.60, TcCLB.504081.420, TcCLB.504081.470, TcCLB.504115.100, TcCLB.504175.20, TcCLB.504261.20, TcCLB.504533.50, TcCLB.506001.14, TcCLB.506139.120, TcCLB.506149.10, TcCLB.506155.10, TcCLB.506175.100, TcCLB.506219.40, TcCLB.506257.10, Tc…
GO:0019867	outer membrane	11	0.066	TcCLB.506155.10, TcCLB.506573.5, TcCLB.507491.20, TcCLB.508175.350, TcCLB.508303.50, TcCLB.508737.10, TcCLB.508741.440, TcCLB.508743.10, TcCLB.510305.9, TcCLB.511159.30, TcCLB.511523.70
GO:0071944	cell periphery	26	0.081	TcCLB.503463.20, TcCLB.504069.120, TcCLB.504069.60, TcCLB.506355.10, TcCLB.506355.5, TcCLB.506573.5, TcCLB.506855.220, TcCLB.506985.40, TcCLB.506989.30, TcCLB.507491.20, TcCLB.507637.170, TcCLB.507659.20, TcCLB.507659.30, TcCLB.507917.10, TcCLB.508051.10, TcCLB.508235.20, TcCLB.508693.50, TcCLB.508707.190, TcCLB.508737.10, TcCLB.508741.440, TcCLB.508743.10, TcCLB.508919.110, TcCLB.508999.220, TcC…
GO:0016281	eukaryotic translation initiation factor 4F complex	2	0.099	TcCLB.424123.20, TcCLB.508799.80
GO:0009279	cell outer membrane	5	0.107	TcCLB.506573.5, TcCLB.507491.20, TcCLB.508737.10, TcCLB.508741.440, TcCLB.508743.10
GO:0030312	external encapsulating structure	5	0.107	TcCLB.506573.5, TcCLB.507491.20, TcCLB.508737.10, TcCLB.508741.440, TcCLB.508743.10
GO:0030313	cell envelope	5	0.107	TcCLB.506573.5, TcCLB.507491.20, TcCLB.508737.10, TcCLB.508741.440, TcCLB.508743.10
GO:0031224	intrinsic component of membrane	176	0.129	TcCLB.424937.10, TcCLB.503463.20, TcCLB.503471.19, TcCLB.503929.5, TcCLB.503939.20, TcCLB.504069.120, TcCLB.504069.60, TcCLB.504081.470, TcCLB.504115.100, TcCLB.504261.20, TcCLB.504533.50, TcCLB.506001.14, TcCLB.506139.120, TcCLB.506149.10, TcCLB.506175.100, TcCLB.506219.40, TcCLB.506257.10, TcCLB.506295.120, TcCLB.506297.240, TcCLB.506297.340, TcCLB.506335.130, TcCLB.506355.10, TcCLB.506443.70, …
GO:0016021	integral component of membrane	175	0.142	TcCLB.424937.10, TcCLB.503463.20, TcCLB.503471.19, TcCLB.503929.5, TcCLB.503939.20, TcCLB.504069.120, TcCLB.504069.60, TcCLB.504081.470, TcCLB.504115.100, TcCLB.504261.20, TcCLB.504533.50, TcCLB.506001.14, TcCLB.506139.120, TcCLB.506149.10, TcCLB.506175.100, TcCLB.506219.40, TcCLB.506257.10, TcCLB.506295.120, TcCLB.506297.240, TcCLB.506297.340, TcCLB.506335.130, TcCLB.506355.10, TcCLB.506443.70, …
GO:0031362	anchored component of external side of plasma membrane	1	0.186	TcCLB.508235.20
GO:0009897	external side of plasma membrane	1	0.186	TcCLB.508235.20
GO:0031233	intrinsic component of external side of plasma membrane	1	0.186	TcCLB.508235.20
GO:0098588	bounding membrane of organelle	19	0.196	TcCLB.503891.110, TcCLB.504175.20, TcCLB.506155.10, TcCLB.506443.70, TcCLB.507895.60, TcCLB.508153.330, TcCLB.508175.350, TcCLB.508297.20, TcCLB.508303.50, TcCLB.508595.20, TcCLB.508929.10, TcCLB.508929.20, TcCLB.508999.220, TcCLB.509003.40, TcCLB.509261.40, TcCLB.510305.9, TcCLB.511159.30, TcCLB.511277.400, TcCLB.511523.70
GO:0031514	motile cilium	13	0.205	TcCLB.424123.20, TcCLB.506619.30, TcCLB.507891.20, TcCLB.507891.29, TcCLB.507891.38, TcCLB.507891.47, TcCLB.508441.20, TcCLB.508711.10, TcCLB.508961.79, TcCLB.509617.20, TcCLB.510359.20, TcCLB.511023.19, TcCLB.511383.89
GO:0005886	plasma membrane	20	0.259	TcCLB.503463.20, TcCLB.504069.120, TcCLB.504069.60, TcCLB.506355.10, TcCLB.506355.5, TcCLB.506855.220, TcCLB.506985.40, TcCLB.506989.30, TcCLB.507637.170, TcCLB.507659.20, TcCLB.507659.30, TcCLB.507917.10, TcCLB.508051.10, TcCLB.508235.20, TcCLB.508707.190, TcCLB.508919.110, TcCLB.508999.220, TcCLB.509003.40, TcCLB.509105.4, TcCLB.510303.140
GO:0098552	side of membrane	2	0.274	TcCLB.506989.30, TcCLB.508235.20
GO:0031968	organelle outer membrane	6	0.299	TcCLB.506155.10, TcCLB.508175.350, TcCLB.508303.50, TcCLB.510305.9, TcCLB.511159.30, TcCLB.511523.70
GO:0005741	mitochondrial outer membrane	6	0.299	TcCLB.506155.10, TcCLB.508175.350, TcCLB.508303.50, TcCLB.510305.9, TcCLB.511159.30, TcCLB.511523.70
GO:0005844	polysome	2	0.331	TcCLB.485683.10, TcCLB.504257.9
GO:0000808	origin recognition complex	1	0.339	TcCLB.511159.20
GO:0010494	cytoplasmic stress granule	2	0.346	TcCLB.504045.5, TcCLB.508799.80
GO:0005768	endosome	6	0.419	TcCLB.503891.110, TcCLB.504175.20, TcCLB.508153.330, TcCLB.508661.70, TcCLB.508863.20, TcCLB.511245.10
GO:0036452	ESCRT complex	2	0.428	TcCLB.503891.110, TcCLB.508153.330
GO:0031090	organelle membrane	30	0.439	TcCLB.503891.110, TcCLB.504069.60, TcCLB.504175.20, TcCLB.506155.10, TcCLB.506443.40, TcCLB.506443.70, TcCLB.507895.60, TcCLB.508153.330, TcCLB.508175.350, TcCLB.508297.20, TcCLB.508303.50, TcCLB.508441.20, TcCLB.508595.20, TcCLB.508707.280, TcCLB.508929.10, TcCLB.508929.20, TcCLB.508999.220, TcCLB.509003.40, TcCLB.509253.30, TcCLB.509261.40, TcCLB.509937.30, TcCLB.510305.9, TcCLB.510689.14, TcCL…
GO:0098590	plasma membrane region	2	0.441	TcCLB.508999.220, TcCLB.509003.40
GO:0031253	cell projection membrane	2	0.441	TcCLB.508999.220, TcCLB.509003.40
GO:0060170	ciliary membrane	2	0.441	TcCLB.508999.220, TcCLB.509003.40
GO:0031970	organelle envelope lumen	1	0.476	TcCLB.508959.4
GO:0005758	mitochondrial intermembrane space	1	0.476	TcCLB.508959.4
Biological Process (BP)
GO ID	Term	Annotated	KS	Genes
GO:0007155	cell adhesion	17	0.00343	TcCLB.468803.10, TcCLB.506855.220, TcCLB.507637.170, TcCLB.507917.10, TcCLB.508173.270, TcCLB.508707.190, TcCLB.510303.10, TcCLB.510303.140, TcCLB.510303.20, TcCLB.510361.90, TcCLB.510681.9, TcCLB.510713.120, TcCLB.511151.110, TcCLB.511151.54, TcCLB.511153.40, TcCLB.511203.29, TcCLB.511257.70
GO:0019722	calcium-mediated signaling	3	0.00527	TcCLB.510119.20, TcCLB.510119.9, TcCLB.510187.500
GO:0006816	calcium ion transport	3	0.00630	TcCLB.507891.29, TcCLB.507891.38, TcCLB.507891.47
GO:0044255	cellular lipid metabolic process	12	0.00868	TcCLB.503891.110, TcCLB.504069.60, TcCLB.506443.70, TcCLB.507913.20, TcCLB.508175.70, TcCLB.508859.90, TcCLB.509237.10, TcCLB.509937.30, TcCLB.510943.150, TcCLB.511245.130, TcCLB.511245.150, TcCLB.511289.80
GO:0051179	localization	57	0.01110	TcCLB.424937.10, TcCLB.503891.110, TcCLB.503939.20, TcCLB.504001.3, TcCLB.504069.120, TcCLB.504175.20, TcCLB.505037.30, TcCLB.506149.10, TcCLB.506175.100, TcCLB.506295.120, TcCLB.506297.240, TcCLB.506297.290, TcCLB.506355.10, TcCLB.506443.40, TcCLB.506445.110, TcCLB.506985.40, TcCLB.506989.30, TcCLB.507659.20, TcCLB.507891.29, TcCLB.507891.38, TcCLB.507891.47, TcCLB.508027.40, TcCLB.508051.10, Tc…
GO:0008610	lipid biosynthetic process	11	0.01244	TcCLB.504069.60, TcCLB.506443.70, TcCLB.507913.20, TcCLB.508175.70, TcCLB.508859.90, TcCLB.509237.10, TcCLB.509937.30, TcCLB.510943.150, TcCLB.511245.130, TcCLB.511245.150, TcCLB.511289.80
GO:0006810	transport	52	0.01728	TcCLB.424937.10, TcCLB.503891.110, TcCLB.503939.20, TcCLB.504069.120, TcCLB.504175.20, TcCLB.505037.30, TcCLB.506149.10, TcCLB.506175.100, TcCLB.506295.120, TcCLB.506297.240, TcCLB.506297.290, TcCLB.506355.10, TcCLB.506443.40, TcCLB.506445.110, TcCLB.506985.40, TcCLB.506989.30, TcCLB.507659.20, TcCLB.507891.29, TcCLB.507891.38, TcCLB.507891.47, TcCLB.508027.40, TcCLB.508051.10, TcCLB.508153.330, …
GO:0051234	establishment of localization	52	0.01728	TcCLB.424937.10, TcCLB.503891.110, TcCLB.503939.20, TcCLB.504069.120, TcCLB.504175.20, TcCLB.505037.30, TcCLB.506149.10, TcCLB.506175.100, TcCLB.506295.120, TcCLB.506297.240, TcCLB.506297.290, TcCLB.506355.10, TcCLB.506443.40, TcCLB.506445.110, TcCLB.506985.40, TcCLB.506989.30, TcCLB.507659.20, TcCLB.507891.29, TcCLB.507891.38, TcCLB.507891.47, TcCLB.508027.40, TcCLB.508051.10, TcCLB.508153.330, …
GO:0055085	transmembrane transport	19	0.02140	TcCLB.424937.10, TcCLB.504069.120, TcCLB.506175.100, TcCLB.506295.120, TcCLB.506355.10, TcCLB.506443.40, TcCLB.506445.110, TcCLB.506985.40, TcCLB.506989.30, TcCLB.508051.10, TcCLB.508231.9, TcCLB.508799.150, TcCLB.508965.14, TcCLB.509107.9, TcCLB.509713.30, TcCLB.510155.80, TcCLB.511153.110, TcCLB.511277.400, TcCLB.511639.20
GO:0007165	signal transduction	15	0.02294	TcCLB.504081.420, TcCLB.504949.39, TcCLB.506559.540, TcCLB.508859.90, TcCLB.508869.59, TcCLB.508961.4, TcCLB.508963.20, TcCLB.510119.20, TcCLB.510119.9, TcCLB.510187.500, TcCLB.510421.290, TcCLB.510693.163, TcCLB.511249.44, TcCLB.511269.40, TcCLB.511511.170
GO:0007154	cell communication	15	0.02294	TcCLB.504081.420, TcCLB.504949.39, TcCLB.506559.540, TcCLB.508859.90, TcCLB.508869.59, TcCLB.508961.4, TcCLB.508963.20, TcCLB.510119.20, TcCLB.510119.9, TcCLB.510187.500, TcCLB.510421.290, TcCLB.510693.163, TcCLB.511249.44, TcCLB.511269.40, TcCLB.511511.170
GO:0050896	response to stimulus	24	0.02850	TcCLB.490165.9, TcCLB.503721.39, TcCLB.504069.120, TcCLB.504081.420, TcCLB.504949.39, TcCLB.506559.540, TcCLB.507305.40, TcCLB.508303.40, TcCLB.508817.50, TcCLB.508859.90, TcCLB.508869.59, TcCLB.508961.4, TcCLB.508963.20, TcCLB.509985.50, TcCLB.510119.20, TcCLB.510119.9, TcCLB.510187.500, TcCLB.510421.290, TcCLB.510519.60, TcCLB.510693.163, TcCLB.511249.44, TcCLB.511269.40, TcCLB.511511.170, TcCL…
GO:0009266	response to temperature stimulus	2	0.03323	TcCLB.507305.40, TcCLB.510519.60
GO:0009628	response to abiotic stimulus	4	0.03544	TcCLB.504069.120, TcCLB.507305.40, TcCLB.509985.50, TcCLB.510519.60
GO:0008643	carbohydrate transport	2	0.03859	TcCLB.506355.10, TcCLB.508231.9
GO:0008645	hexose transmembrane transport	2	0.03859	TcCLB.506355.10, TcCLB.508231.9
GO:1904659	glucose transmembrane transport	2	0.03859	TcCLB.506355.10, TcCLB.508231.9
GO:0034219	carbohydrate transmembrane transport	2	0.03859	TcCLB.506355.10, TcCLB.508231.9
GO:0015749	monosaccharide transmembrane transport	2	0.03859	TcCLB.506355.10, TcCLB.508231.9
GO:0051674	localization of cell	8	0.03941	TcCLB.504001.3, TcCLB.507891.29, TcCLB.507891.38, TcCLB.507891.47, TcCLB.508793.14, TcCLB.508879.30, TcCLB.508961.79, TcCLB.509319.109
GO:0001539	cilium or flagellum-dependent cell motil...	8	0.03941	TcCLB.504001.3, TcCLB.507891.29, TcCLB.507891.38, TcCLB.507891.47, TcCLB.508793.14, TcCLB.508879.30, TcCLB.508961.79, TcCLB.509319.109
GO:0048870	cell motility	8	0.03941	TcCLB.504001.3, TcCLB.507891.29, TcCLB.507891.38, TcCLB.507891.47, TcCLB.508793.14, TcCLB.508879.30, TcCLB.508961.79, TcCLB.509319.109
GO:0015877	biopterin transport	2	0.04467	TcCLB.506149.10, TcCLB.508027.40
GO:0006631	fatty acid metabolic process	3	0.04611	TcCLB.506443.70, TcCLB.511245.130, TcCLB.511245.150
GO:0006633	fatty acid biosynthetic process	3	0.04611	TcCLB.506443.70, TcCLB.511245.130, TcCLB.511245.150
GO:0040011	locomotion	9	0.06648	TcCLB.504001.3, TcCLB.507891.29, TcCLB.507891.38, TcCLB.507891.47, TcCLB.508793.14, TcCLB.508879.30, TcCLB.508961.79, TcCLB.509319.109, TcCLB.509617.20
GO:0016192	vesicle-mediated transport	10	0.07144	TcCLB.503891.110, TcCLB.506297.290, TcCLB.508153.330, TcCLB.508479.290, TcCLB.508793.30, TcCLB.508961.30, TcCLB.509695.50, TcCLB.510187.460, TcCLB.510733.20, TcCLB.511725.190
Molecular Function (MF)
GO ID	Term	Annotated	KS	Genes
GO:0004308	exo-alpha-sialidase activity	87	2.8e-10	TcCLB.398477.10, TcCLB.432997.10, TcCLB.504115.60, TcCLB.504155.20, TcCLB.504261.20, TcCLB.505207.10, TcCLB.506139.120, TcCLB.506253.39, TcCLB.506335.130, TcCLB.506427.10, TcCLB.506471.120, TcCLB.506723.20, TcCLB.506841.20, TcCLB.506975.80, TcCLB.506975.90, TcCLB.507069.160, TcCLB.507069.40, TcCLB.507071.10, TcCLB.507071.190, TcCLB.507071.230, TcCLB.507071.390, TcCLB.507071.80, TcCLB.507085.30, T…
GO:0005509	calcium ion binding	20	5.5e-06	TcCLB.506835.60, TcCLB.506855.350, TcCLB.507491.151, TcCLB.507491.162, TcCLB.507765.110, TcCLB.507793.40, TcCLB.507891.29, TcCLB.507891.38, TcCLB.507891.47, TcCLB.507891.56, TcCLB.508027.129, TcCLB.508029.10, TcCLB.508461.380, TcCLB.508637.130, TcCLB.508799.260, TcCLB.509937.190, TcCLB.509997.40, TcCLB.510305.9, TcCLB.510519.60, TcCLB.511523.70
GO:0016787	hydrolase activity	164	0.010	TcCLB.398477.10, TcCLB.432997.10, TcCLB.464879.9, TcCLB.468803.10, TcCLB.503823.40, TcCLB.503945.40, TcCLB.504045.60, TcCLB.504069.60, TcCLB.504115.60, TcCLB.504131.170, TcCLB.504155.20, TcCLB.504251.9, TcCLB.504261.20, TcCLB.505207.10, TcCLB.506139.120, TcCLB.506253.39, TcCLB.506257.10, TcCLB.506335.130, TcCLB.506425.10, TcCLB.506427.10, TcCLB.506471.120, TcCLB.506559.450, TcCLB.506593.60, TcCLB…
GO:0022857	transmembrane transporter activity	24	0.013	TcCLB.424937.10, TcCLB.503463.20, TcCLB.504069.120, TcCLB.506149.10, TcCLB.506175.100, TcCLB.506295.120, TcCLB.506297.240, TcCLB.506355.10, TcCLB.506445.110, TcCLB.506985.40, TcCLB.506989.30, TcCLB.507659.20, TcCLB.508027.40, TcCLB.508231.9, TcCLB.508707.10, TcCLB.508799.150, TcCLB.508965.14, TcCLB.509107.9, TcCLB.509713.30, TcCLB.511153.110, TcCLB.511245.30, TcCLB.511277.400, TcCLB.511639.20, Tc…
GO:0005215	transporter activity	24	0.013	TcCLB.424937.10, TcCLB.503463.20, TcCLB.504069.120, TcCLB.506149.10, TcCLB.506175.100, TcCLB.506295.120, TcCLB.506297.240, TcCLB.506355.10, TcCLB.506445.110, TcCLB.506985.40, TcCLB.506989.30, TcCLB.507659.20, TcCLB.508027.40, TcCLB.508231.9, TcCLB.508707.10, TcCLB.508799.150, TcCLB.508965.14, TcCLB.509107.9, TcCLB.509713.30, TcCLB.511153.110, TcCLB.511245.30, TcCLB.511277.400, TcCLB.511639.20, Tc…
GO:0008233	peptidase activity	40	0.013	TcCLB.468803.10, TcCLB.504045.60, TcCLB.504069.60, TcCLB.504131.170, TcCLB.506425.10, TcCLB.506559.450, TcCLB.506855.220, TcCLB.507297.30, TcCLB.507637.170, TcCLB.507657.10, TcCLB.507917.10, TcCLB.507951.260, TcCLB.508173.110, TcCLB.508173.270, TcCLB.508601.141, TcCLB.508699.120, TcCLB.508707.90, TcCLB.508999.200, TcCLB.508999.220, TcCLB.509213.120, TcCLB.509237.120, TcCLB.509261.20, TcCLB.509399…
GO:0003824	catalytic activity	294	0.015	TcCLB.398477.10, TcCLB.432997.10, TcCLB.450489.10, TcCLB.464879.9, TcCLB.468803.10, TcCLB.476733.29, TcCLB.503463.30, TcCLB.503559.109, TcCLB.503581.20, TcCLB.503647.9, TcCLB.503823.40, TcCLB.503891.110, TcCLB.503945.40, TcCLB.504001.6, TcCLB.504003.70, TcCLB.504045.60, TcCLB.504069.60, TcCLB.504115.60, TcCLB.504131.170, TcCLB.504155.20, TcCLB.504173.50, TcCLB.504251.9, TcCLB.504261.20, TcCLB.505…
GO:0008237	metallopeptidase activity	23	0.021	TcCLB.468803.10, TcCLB.504045.60, TcCLB.506559.450, TcCLB.506855.220, TcCLB.507637.170, TcCLB.507657.10, TcCLB.507917.10, TcCLB.508173.270, TcCLB.509213.120, TcCLB.509261.20, TcCLB.510155.80, TcCLB.510303.10, TcCLB.510303.140, TcCLB.510303.20, TcCLB.510361.90, TcCLB.510681.9, TcCLB.510713.120, TcCLB.511003.100, TcCLB.511151.110, TcCLB.511151.54, TcCLB.511153.40, TcCLB.511203.29, TcCLB.511257.70
GO:0005516	calmodulin binding	5	0.023	TcCLB.508961.79, TcCLB.509617.20, TcCLB.510119.20, TcCLB.510119.9, TcCLB.510359.20
GO:0004175	endopeptidase activity	28	0.030	TcCLB.468803.10, TcCLB.504069.60, TcCLB.504131.170, TcCLB.506855.220, TcCLB.507637.170, TcCLB.507917.10, TcCLB.507951.260, TcCLB.508173.270, TcCLB.508707.90, TcCLB.508999.200, TcCLB.508999.220, TcCLB.509237.120, TcCLB.510155.80, TcCLB.510303.10, TcCLB.510303.140, TcCLB.510303.20, TcCLB.510361.90, TcCLB.510681.9, TcCLB.510713.120, TcCLB.511003.100, TcCLB.511151.110, TcCLB.511151.54, TcCLB.511153.1…
GO:0004722	protein serine/threonine phosphatase activity	2	0.039	TcCLB.510187.500, TcCLB.510519.60
GO:0004222	metalloendopeptidase activity	18	0.043	TcCLB.468803.10, TcCLB.506855.220, TcCLB.507637.170, TcCLB.507917.10, TcCLB.508173.270, TcCLB.510155.80, TcCLB.510303.10, TcCLB.510303.140, TcCLB.510303.20, TcCLB.510361.90, TcCLB.510681.9, TcCLB.510713.120, TcCLB.511003.100, TcCLB.511151.110, TcCLB.511151.54, TcCLB.511153.40, TcCLB.511203.29, TcCLB.511257.70
GO:0005355	glucose transmembrane transporter activity	2	0.048	TcCLB.506355.10, TcCLB.508231.9
GO:0015144	carbohydrate transmembrane transporter activity	2	0.048	TcCLB.506355.10, TcCLB.508231.9
GO:0015145	monosaccharide transmembrane transporter activity	2	0.048	TcCLB.506355.10, TcCLB.508231.9
GO:0015149	hexose transmembrane transporter activity	2	0.048	TcCLB.506355.10, TcCLB.508231.9
GO:0051119	sugar transmembrane transporter activity	2	0.048	TcCLB.506355.10, TcCLB.508231.9
GO:0015224	biopterin transmembrane transporter activity	2	0.062	TcCLB.506149.10, TcCLB.508027.40
GO:0042578	phosphoric ester hydrolase activity	7	0.078	TcCLB.506977.10, TcCLB.508601.141, TcCLB.508699.120, TcCLB.510187.500, TcCLB.510519.60, TcCLB.511153.90, TcCLB.511269.40
GO:0016833	oxo-acid-lyase activity	2	0.096	TcCLB.508027.129, TcCLB.508029.10
GO:0015075	ion transmembrane transporter activity	6	0.103	TcCLB.503463.20, TcCLB.504069.120, TcCLB.506295.120, TcCLB.506985.40, TcCLB.511245.30, TcCLB.511277.400
GO:0016740	transferase activity	80	0.112	TcCLB.450489.10, TcCLB.503463.30, TcCLB.503647.9, TcCLB.503891.110, TcCLB.504001.6, TcCLB.504003.70, TcCLB.505037.60, TcCLB.505183.140, TcCLB.506177.30, TcCLB.506199.5, TcCLB.506301.50, TcCLB.506321.270, TcCLB.506403.9, TcCLB.506425.120, TcCLB.506443.70, TcCLB.506575.40, TcCLB.506583.40, TcCLB.506839.10, TcCLB.506985.60, TcCLB.507007.45, TcCLB.507031.29, TcCLB.507241.30, TcCLB.507491.90, TcCLB.50…
GO:0016830	carbon-carbon lyase activity	4	0.119	TcCLB.507021.110, TcCLB.508027.129, TcCLB.508029.10, TcCLB.508441.20
GO:0102756	very-long-chain 3-ketoacyl-CoA synthase activity	2	0.131	TcCLB.511245.130, TcCLB.511245.150
GO:0004312	fatty acid synthase activity	2	0.131	TcCLB.511245.130, TcCLB.511245.150
GO:0009922	fatty acid elongase activity	2	0.131	TcCLB.511245.130, TcCLB.511245.150
GO:0102336	3-oxo-arachidoyl-CoA synthase activity	2	0.131	TcCLB.511245.130, TcCLB.511245.150
GO:0102337	3-oxo-cerotoyl-CoA synthase activity	2	0.131	TcCLB.511245.130, TcCLB.511245.150
GO:0102338	3-oxo-lignoceronyl-CoA synthase activity	2	0.131	TcCLB.511245.130, TcCLB.511245.150
GO:0008239	dipeptidyl-peptidase activity	2	0.132	TcCLB.508601.141, TcCLB.508699.120
